# Mendelian randomization indicates that TNF is not causally associated with Alzheimer’s disease

**DOI:** 10.1101/673749

**Authors:** Shea J Andrews, Alison Goate

## Abstract

**INTRODUCTION:** Epidemiological research has suggested that inhibition of tumor necrosis factor (TNF)-α in patients with rheumatoid arthritis (RA) reduces the overall risk of Alzheimer’s disease (AD). TNF-α antagonists have been suggested as a potential treatment for AD.

**METHODS:** We used a two-sample Mendelian randomization design to examine the causal relationship between blood *TNF* expression, serum TNF-α levels, and RA on AD risk.

**RESULTS:** Our results do not support a causal relationship between *TNF* expression, serum TNF-α levels or RA on AD risk.

**DISCUSSION:** These results suggest that TNF-α antagonists are unlikely to reduce the risk of AD.
