## Supplementary material for "Mendelian randomization indicates that TNF is not causally associated with Alzheimer’s disease": Harmonized Instruments

SNP	effect_allele.exposure	other_allele.exposure	effect_allele.outcome	other_allele.outcome	beta.exposure	beta.outcome	eaf.exposure	eaf.outcome	remove	palindromic	ambiguous	id.outcome	se.exposure	z.exposure	pval.exposure	samplesize.exposure	exposure	mr_keep.exposure	pval_origin.exposure	id.exposure	se.outcome	z.outcome	pval.outcome	samplesize.outcome	outcome	mr_keep.outcome	pval_origin.outcome	action	mr_keep	pve.exposure
rs1121800	T	A	T	A	-0.297085	-0.019	0.601256	0.580321	FALSE	TRUE	FALSE	CMmf0t	0.012134127524655909	-24.4834	2.2305999999999995e-132	13565	TNF	TRUE	reported	RGO4vB	0.0147	-1.29252	0.1954	63926	LOAD	TRUE	reported	2	TRUE	0.05191168396086343
rs72855945	T	C	T	C	-0.12209892506295487	-0.0213	0.135401	0.107065	FALSE	FALSE	FALSE	CMmf0t	0.022388683633371514	-5.4536	4.9305000000000004e-8	8491	TNF	TRUE	reported	RGO4vB	0.0228	-0.9342105263157894	0.3492	63926	LOAD	TRUE	reported	2	TRUE	0.0036061919299353543
rs9469017	A	G	A	G	0.16085583032799772	-0.0381	0.08041500000000001	0.0806738	FALSE	FALSE	FALSE	CMmf0t	0.028164979396273587	5.7112	1.1217999999999998e-8	8491	TNF	TRUE	reported	RGO4vB	0.0269	-1.41635687732342	0.1564	63926	LOAD	TRUE	reported	2	TRUE	0.0037518568483757672
rs10834997	A	G	A	G	-0.1247	-0.0097	0.634664	0.681	FALSE	FALSE	FALSE	0zDyvG	0.0258	-4.83333	1.3290000000000001e-6	8293	TNFa	TRUE	reported	K7qROy	0.0153	-0.6339869281045752	0.5264	63926	LOAD	TRUE	reported	2	TRUE	0.0028820733649973815
rs111332265	G	A	G	A	0.3766	0.0028	0.0531164	0.0648	FALSE	FALSE	FALSE	0zDyvG	0.0754	4.994694960212202	6.629999999999999e-7	8293	TNFa	TRUE	reported	K7qROy	0.0309	0.0906149	0.9283	63926	LOAD	TRUE	reported	2	TRUE	0.002984358610430344
rs115669577	A	G	A	G	0.9889	-0.0314	0.00258112	0.0092	FALSE	FALSE	FALSE	0zDyvG	0.1995	4.95689	8.284000000000001e-7	8293	TNFa	TRUE	reported	K7qROy	0.0935	-0.3358288770053476	0.737	63926	LOAD	TRUE	reported	2	TRUE	0.0029539833845610404
rs185682149	T	C	T	C	-0.9435	0.1972	0.0025436	0.0055	FALSE	FALSE	FALSE	0zDyvG	0.2018	-4.67542	2.839e-6	8293	TNFa	TRUE	reported	K7qROy	0.1263	1.5613618368962787	0.1184	63926	LOAD	TRUE	reported	2	TRUE	0.0026432900981420916
rs79105320	A	G	A	G	0.5605	-0.0249	0.0195794	0.0184	FALSE	FALSE	FALSE	0zDyvG	0.1179	4.75403	3.592e-6	8293	TNFa	TRUE	reported	K7qROy	0.0602	-0.41362126245847175	0.679	63926	LOAD	TRUE	reported	2	TRUE	0.002712098332024828
rs8121916	A	C	A	C	0.1306	-0.004	0.314021	0.239	FALSE	FALSE	FALSE	0zDyvG	0.0278	4.69784	2.723e-6	8293	TNFa	TRUE	reported	K7qROy	0.0167	-0.23952095808383234	0.8106	63926	LOAD	TRUE	reported	2	TRUE	0.0026081009808962283
rs10790268	G	A	G	A	0.162519	-0.0462	0.77622	0.7438	FALSE	FALSE	FALSE	5eRY7N	0.017857142857142873	9.10106	3.3e-15	58284	RA	TRUE	reported	5Ii5HD	0.0178	-2.59551	0.009487	63926	LOAD	TRUE	reported	2	TRUE	0.001408814598685687
rs10985070	A	C	A	C	-0.08338160893905101	-0.0092	0.527253	0.5747	FALSE	FALSE	FALSE	5eRY7N	0.015306122448979578	-5.447598450684671	1.7e-8	58284	RA	TRUE	reported	5Ii5HD	0.015	-0.6133333333333334	0.5377	63926	LOAD	TRUE	reported	2	TRUE	5.122959993975343e-4
rs114561028	G	A	G	A	0.527633	-0.0191	0.0129294	0.0132	FALSE	FALSE	FALSE	5eRY7N	0.03316326530612245	15.9102	8.5e-22	58284	RA	TRUE	reported	5Ii5HD	0.0682	-0.280059	0.7789	63926	LOAD	TRUE	reported	2	TRUE	0.004307644030481762
rs11574914	A	G	A	G	0.12221763272424913	-0.0279	0.29927	0.328	FALSE	FALSE	FALSE	5eRY7N	0.017857142857142818	6.844187432557966	1.5e-13	58284	RA	TRUE	reported	5Ii5HD	0.0155	-1.8	0.07228	63926	LOAD	TRUE	reported	2	TRUE	7.984502776756734e-4
rs11751928	T	C	T	C	-0.19845093872383832	0.0126	0.117048	0.1685	FALSE	FALSE	FALSE	5eRY7N	0.020408163265306117	-9.72409599746808	7.6e-19	58284	RA	TRUE	reported	5Ii5HD	0.0192	0.6562500000000001	0.5119	63926	LOAD	TRUE	reported	2	TRUE	0.0016357395044681452
rs12764378	A	G	A	G	0.131028262406404	0.0169	0.182577	0.2297	FALSE	FALSE	FALSE	5eRY7N	0.020408163265306083	6.420384857913809	1.9e-13	58284	RA	TRUE	reported	5Ii5HD	0.0173	0.9768786127167629	0.3279	63926	LOAD	TRUE	reported	2	TRUE	7.034526853379654e-4
rs13204986	C	G	C	G	-0.239017	0.0181	0.0918182	0.1001	FALSE	TRUE	FALSE	5eRY7N	0.03571428571428575	-6.69247	3.2e-17	58284	RA	TRUE	reported	5Ii5HD	0.024	0.7541666666666668	0.4503	63926	LOAD	TRUE	reported	2	TRUE	7.709440274140184e-4
rs13330176	A	T	A	T	0.11332868530700327	0.0075	0.202225	0.2322	FALSE	TRUE	FALSE	5eRY7N	0.02295918367346935	4.936093848927261	9e-9	58284	RA	TRUE	reported	5Ii5HD	0.0185	0.40540540540540543	0.6861	63926	LOAD	TRUE	reported	2	TRUE	4.1650327108801253e-4
rs13426947	A	G	A	G	0.131028262406404	-0.0027	0.182741	0.193	FALSE	FALSE	FALSE	5eRY7N	0.02295918367346935	5.70700876259005	2.4e-12	58284	RA	TRUE	reported	5Ii5HD	0.0182	-0.14835164835164835	0.8809	63926	LOAD	TRUE	reported	2	TRUE	5.564414468446007e-4
rs1571878	T	C	T	C	-0.11653381625595152	0.0043	0.563137	0.5614	FALSE	FALSE	FALSE	5eRY7N	0.01275510204081634	-9.13625119446659	4.9e-15	58284	RA	TRUE	reported	5Ii5HD	0.0146	0.2945205479452055	0.7698	63926	LOAD	TRUE	reported	2	TRUE	0.0014499634330507197
rs17264332	G	A	G	A	0.162519	-0.0339	0.203193	0.2039	FALSE	FALSE	FALSE	5eRY7N	0.015306122448979604	10.6179	7.100000000000001e-19	58284	RA	TRUE	reported	5Ii5HD	0.0177	-1.91525	0.055229999999999994	63926	LOAD	TRUE	reported	2	TRUE	0.0019115693549418852
rs1858037	A	T	A	T	-0.10536051565782628	-0.01	0.369534	0.3537	FALSE	TRUE	FALSE	5eRY7N	0.01275510204081634	-8.26026442757357	5.9e-10	58284	RA	TRUE	reported	5Ii5HD	0.0149	-0.6711409395973155	0.5028	63926	LOAD	TRUE	reported	2	TRUE	0.0011838347643902771
rs187786174	A	G	A	G	-0.11653381625595152	0.025	0.0204778	0.3125	FALSE	FALSE	FALSE	5eRY7N	0.015306122448979604	-7.613542662055494	2.2000000000000002e-10	58284	RA	TRUE	reported	5Ii5HD	0.0163	1.5337423312883438	0.1247	63926	LOAD	TRUE	reported	2	TRUE	0.0010031053919731946
rs1893592	C	A	C	A	-0.10436	0.0034	0.304316	0.272	FALSE	FALSE	FALSE	5eRY7N	0.020408163265306083	-5.11364	9.8e-9	58284	RA	TRUE	reported	5Ii5HD	0.0162	0.209877	0.8351	63926	LOAD	TRUE	reported	2	TRUE	4.50590518441382e-4
rs2069235	A	G	A	G	0.10436001532424287	0.0122	0.316909	0.3003	FALSE	FALSE	FALSE	5eRY7N	0.017857142857142818	5.844160858157614	3e-10	58284	RA	TRUE	reported	5Ii5HD	0.0159	0.7672955974842768	0.4428	63926	LOAD	TRUE	reported	2	TRUE	5.827243528958434e-4
rs2234067	C	A	C	A	0.127833	0.0237	0.870018	0.8723	FALSE	FALSE	FALSE	5eRY7N	0.02040816326530614	6.26384	4.0999999999999997e-8	58284	RA	TRUE	reported	5Ii5HD	0.0219	1.08219	0.2783	63926	LOAD	TRUE	reported	2	TRUE	6.696498143371326e-4
rs2240336	T	C	T	C	-0.10536051565782628	-0.0244	0.395493	0.4233	FALSE	FALSE	FALSE	5eRY7N	0.015306122448979604	-6.883553689644645	1.4000000000000001e-9	58284	RA	TRUE	reported	5Ii5HD	0.0149	-1.6375838926174497	0.10099999999999999	63926	LOAD	TRUE	reported	2	TRUE	8.192946451597346e-4
rs2451258	T	C	T	C	0.10436001532424287	0.0189	0.707424	0.6489	FALSE	FALSE	FALSE	5eRY7N	0.017857142857142818	5.844160858157614	6.6e-10	58284	RA	TRUE	reported	5Ii5HD	0.015	1.26	0.2087	63926	LOAD	TRUE	reported	2	TRUE	5.827243528958436e-4
rs2476601	G	A	G	A	-0.593327	-0.0241	0.867925	0.9066	FALSE	FALSE	FALSE	5eRY7N	0.043367346938775496	-13.6814	1.5999999999999994e-149	58284	RA	TRUE	reported	5Ii5HD	0.0249	-0.967871	0.3336	63926	LOAD	TRUE	reported	2	TRUE	0.003229016645494767
rs2561477	A	G	A	G	-0.10536051565782628	0.0301	0.309213	0.3124	FALSE	FALSE	FALSE	5eRY7N	0.015306122448979604	-6.883553689644645	5.200000000000001e-10	58284	RA	TRUE	reported	5Ii5HD	0.0154	1.9545454545454544	0.05026	63926	LOAD	TRUE	reported	2	TRUE	8.192946451597344e-4
rs28411352	T	C	T	C	0.10436001532424287	0.0112	0.24345	0.2482	FALSE	FALSE	FALSE	5eRY7N	0.02295918367346935	4.545458445233697	5.2e-9	58284	RA	TRUE	reported	5Ii5HD	0.0174	0.6436781609195402	0.5183	63926	LOAD	TRUE	reported	2	TRUE	3.532916034769908e-4
rs2858329	G	A	G	A	0.478036	-0.0281	0.472835	0.4787	FALSE	FALSE	FALSE	5eRY7N	0.01020408163265307	46.8475	1e-200	58284	RA	TRUE	reported	5Ii5HD	0.0153	-1.8366	0.06627000000000001	63926	LOAD	TRUE	reported	2	TRUE	0.03490558829618273
rs3087243	A	G	A	G	-0.13926206733350766	-0.0053	0.39971	0.4567	FALSE	FALSE	FALSE	5eRY7N	0.015306122448979604	-9.09845506578916	9.2e-20	58284	RA	TRUE	reported	5Ii5HD	0.0143	-0.3706293706293706	0.7119	63926	LOAD	TRUE	reported	2	TRUE	0.0014349541524520946
rs34046593	A	G	A	G	0.13976194237515865	0.0252	0.299158	0.3099	FALSE	FALSE	FALSE	5eRY7N	0.020408163265306083	6.848335176382787	9.2e-17	58284	RA	TRUE	reported	5Ii5HD	0.0167	1.5089820359281438	0.1309	63926	LOAD	TRUE	reported	2	TRUE	8.000689180981078e-4
rs34695944	C	T	C	T	0.116534	-0.0348	0.380715	0.3651	FALSE	FALSE	FALSE	5eRY7N	0.015306122448979604	7.61354	4.4e-14	58284	RA	TRUE	reported	5Ii5HD	0.0147	-2.36735	0.01797	63926	LOAD	TRUE	reported	2	TRUE	9.861315997851934e-4
rs35266973	G	A	G	A	0.328504	0.0046	0.1875	0.1791	FALSE	FALSE	FALSE	5eRY7N	0.015306122448979604	21.4623	1.4999999999999996e-66	58284	RA	TRUE	reported	5Ii5HD	0.0195	0.235897	0.8118	63926	LOAD	TRUE	reported	2	TRUE	0.0077175067813566155
rs35590025	T	G	T	G	0.5538851132264376	-0.0053	0.0745917	0.0634	FALSE	FALSE	FALSE	5eRY7N	0.04591836734693882	12.06238691026463	9.499999999999999e-102	58284	RA	TRUE	reported	5Ii5HD	0.0314	-0.16878980891719747	0.8669	63926	LOAD	TRUE	reported	2	TRUE	0.002485216039509939
rs3778753	G	A	G	A	0.116534	-0.0326	0.43409	0.4456	FALSE	FALSE	FALSE	5eRY7N	0.01275510204081634	9.13625	4.2e-12	58284	RA	TRUE	reported	5Ii5HD	0.0146	-2.23288	0.025910000000000002	63926	LOAD	TRUE	reported	2	TRUE	0.0014147618376371973
rs3799963	C	G	C	G	0.287682	0.0158	0.0456204	0.0349	FALSE	TRUE	FALSE	5eRY7N	0.03826530612244896	7.51809	3.3e-8	58284	RA	TRUE	reported	5Ii5HD	0.042	0.3761904761904762	0.7067	63926	LOAD	TRUE	reported	2	TRUE	9.665050329436402e-4
rs4239702	C	T	C	T	0.139262	7e-4	0.754895	0.7195	FALSE	FALSE	FALSE	5eRY7N	0.015306122448979604	9.09846	4.2000000000000004e-14	58284	RA	TRUE	reported	5Ii5HD	0.0159	0.0440252	0.9655	63926	LOAD	TRUE	reported	2	TRUE	0.0014059784129237156
rs4452313	T	A	T	A	0.105361	0.006	0.291123	0.293	FALSE	TRUE	FALSE	5eRY7N	0.015306122448979604	6.88355	2.7000000000000005e-10	58284	RA	TRUE	reported	5Ii5HD	0.0157	0.382166	0.7028	63926	LOAD	TRUE	reported	2	TRUE	8.067553175589854e-4
rs4713242	A	G	A	G	0.23111172096338664	0.0089	0.302953	0.2553	FALSE	FALSE	FALSE	5eRY7N	0.02295918367346941	10.06619940196083	2e-44	58284	RA	TRUE	reported	5Ii5HD	0.0168	0.5297619047619048	0.5962	63926	LOAD	TRUE	reported	2	TRUE	0.0017255477171174726
rs4936059	G	A	G	A	0.0943107	-0.0014	0.353144	0.3351	FALSE	FALSE	FALSE	5eRY7N	0.015306122448979578	6.16163	4.5999999999999995e-8	58284	RA	TRUE	reported	5Ii5HD	0.0153	-0.0915033	0.9258	63926	LOAD	TRUE	reported	2	TRUE	6.469234837316352e-4
rs537544	T	C	T	C	-0.11653381625595152	0.0306	0.629317	0.6222	FALSE	FALSE	FALSE	5eRY7N	0.015306122448979604	-7.613542662055494	8.000000000000001e-11	58284	RA	TRUE	reported	5Ii5HD	0.0149	2.053691275167785	0.04059	63926	LOAD	TRUE	reported	2	TRUE	0.0010031053919731946
rs592390	C	T	C	T	-0.0953102	-0.0214	0.445514	0.4526	FALSE	FALSE	FALSE	5eRY7N	0.017857142857142818	-5.33737	3.8e-9	58284	RA	TRUE	reported	5Ii5HD	0.0143	-1.4965	0.1348	63926	LOAD	TRUE	reported	2	TRUE	4.912904829518198e-4
rs59716545	G	T	G	T	0.0943107	0.0233	0.41676	0.4226	FALSE	FALSE	FALSE	5eRY7N	0.015306122448979578	6.16163	2e-9	58284	RA	TRUE	reported	5Ii5HD	0.0149	1.56376	0.11800000000000001	63926	LOAD	TRUE	reported	2	TRUE	6.469234837316352e-4
rs61828284	T	C	T	C	-0.19845093872383832	0.0371	0.0550693	0.0711	FALSE	FALSE	FALSE	5eRY7N	0.028061224489795915	-7.072069816340421	8.7e-9	58284	RA	TRUE	reported	5Ii5HD	0.0307	1.2084690553745927	0.2262	63926	LOAD	TRUE	reported	2	TRUE	8.618381441550443e-4
rs622917	T	C	T	C	-0.16251892949777494	0.0183	0.418617	0.4637	FALSE	FALSE	FALSE	5eRY7N	0.01275510204081634	-12.741484072625541	8.400000000000001e-26	58284	RA	TRUE	reported	5Ii5HD	0.0143	1.2797202797202798	0.2001	63926	LOAD	TRUE	reported	2	TRUE	0.0028339918767057103
rs624988	C	T	C	T	-0.0861777	-0.0038	0.60262	0.6004	FALSE	FALSE	FALSE	5eRY7N	0.015306122448979604	-5.63028	4.5999999999999995e-8	58284	RA	TRUE	reported	5Ii5HD	0.0146	-0.260274	0.7927	63926	LOAD	TRUE	reported	2	TRUE	5.47343175488222e-4
rs706778	T	C	T	C	0.10436001532424287	0.0164	0.438276	0.4009	FALSE	FALSE	FALSE	5eRY7N	0.017857142857142818	5.844160858157614	7.099999999999999e-12	58284	RA	TRUE	reported	5Ii5HD	0.0146	1.1232876712328768	0.26	63926	LOAD	TRUE	reported	2	TRUE	5.827243528958436e-4
rs72507814	G	A	G	A	-0.314811	-0.0413	0.031012	0.0586	FALSE	FALSE	FALSE	5eRY7N	0.05357142857142856	-5.87647	3.6e-15	58284	RA	TRUE	reported	5Ii5HD	0.0326	-1.26687	0.2052	63926	LOAD	TRUE	reported	2	TRUE	5.936112628875029e-4
rs73081554	T	C	T	C	0.16551443847757333	-0.0617	0.0746377	0.0685	FALSE	FALSE	FALSE	5eRY7N	0.035714285714285685	4.634404277372057	4.7000000000000004e-8	58284	RA	TRUE	reported	5Ii5HD	0.0307	-2.009771986970684	0.04439	63926	LOAD	TRUE	reported	2	TRUE	3.676822342116872e-4
rs74956615	A	T	A	T	-0.3710636813908321	8e-4	0.042885	0.0382	FALSE	TRUE	FALSE	5eRY7N	0.03316326530612245	-11.188997161938937	3.3e-16	58284	RA	TRUE	reported	5Ii5HD	0.0422	0.018957345971563982	0.9858	63926	LOAD	TRUE	reported	2	TRUE	0.0021605001620706907
rs75218946	A	T	A	T	0.3852624007906449	0.0181	0.014498	0.0143	FALSE	TRUE	FALSE	5eRY7N	0.07908163265306119	4.871705197094609	3.8e-13	58284	RA	TRUE	reported	5Ii5HD	0.0621	0.2914653784219002	0.7704	63926	LOAD	TRUE	reported	2	TRUE	4.0677463432565e-4
rs7731626	A	G	A	G	-0.19845093872383832	0.0202	0.315511	0.3769	FALSE	FALSE	FALSE	5eRY7N	0.017857142857142846	-11.113252568534953	7.899999999999999e-23	58284	RA	TRUE	reported	5Ii5HD	0.0163	1.2392638036809818	0.2159	63926	LOAD	TRUE	reported	2	TRUE	0.0021418805362851765
rs8026898	A	G	A	G	0.14842000511827322	0.0304	0.259549	0.2683	FALSE	FALSE	FALSE	5eRY7N	0.017857142857142818	8.311520286623319	2.4e-17	58284	RA	TRUE	reported	5Ii5HD	0.016	1.9	0.05704	63926	LOAD	TRUE	reported	2	TRUE	0.0011758642028869139
rs8032939	C	T	C	T	0.116534	0.0331	0.264973	0.2534	FALSE	FALSE	FALSE	5eRY7N	0.015306122448979604	7.61354	2.4e-12	58284	RA	TRUE	reported	5Ii5HD	0.0164	2.01829	0.04408	63926	LOAD	TRUE	reported	2	TRUE	9.861315997851932e-4
rs8133843	A	G	A	G	0.09531017980432492	0.0226	0.630783	0.6141	FALSE	FALSE	FALSE	5eRY7N	0.020408163265306083	4.6701988104119305	6e-9	58284	RA	TRUE	reported	5Ii5HD	0.0151	1.4966887417218542	0.1343	63926	LOAD	TRUE	reported	2	TRUE	3.7275163921373424e-4
rs86715	G	A	G	A	-0.182322	-0.0192	0.110687	0.1317	FALSE	FALSE	FALSE	5eRY7N	0.030612244897959214	-5.95584	1.1e-13	58284	RA	TRUE	reported	5Ii5HD	0.0212	-0.90566	0.3651	63926	LOAD	TRUE	reported	2	TRUE	6.106475070515422e-4
rs9276921	G	A	G	A	-0.500775	-0.0083	0.133987	0.1321	FALSE	FALSE	FALSE	5eRY7N	0.045918367346938764	-10.9058	4.2999999999999996e-67	58284	RA	TRUE	reported	5Ii5HD	0.0218	-0.380734	0.7015	63926	LOAD	TRUE	reported	2	TRUE	0.0020489737275873757
rs9277398	C	T	C	T	-0.350657	0.0207	0.25767	0.2815	FALSE	FALSE	FALSE	5eRY7N	0.02551020408163262	-13.7457	1.2999999999999997e-86	58284	RA	TRUE	reported	5Ii5HD	0.0167	1.23952	0.2161	63926	LOAD	TRUE	reported	2	TRUE	0.003272061987426756
rs9296009	T	A	T	A	0.597837	0.0087	0.187817	0.1904	FALSE	TRUE	FALSE	5eRY7N	0.0076530612244898035	78.1174	1e-200	58284	RA	TRUE	reported	5Ii5HD	0.0192	0.453125	0.6497	63926	LOAD	TRUE	reported	2	TRUE	0.08909627891686227
rs9310852	G	A	G	A	0.0833816	0.0072	0.46635	0.4602	FALSE	FALSE	FALSE	5eRY7N	0.015306122448979578	5.4476	3.2e-8	58284	RA	TRUE	reported	5Ii5HD	0.0145	0.496552	0.6197	63926	LOAD	TRUE	reported	2	TRUE	5.060772203593789e-4
rs947474	A	G	A	G	0.12221763272424913	-0.0304	0.815198	0.8121	FALSE	FALSE	FALSE	5eRY7N	0.02295918367346935	5.3232568919895265	2.8000000000000003e-9	58284	RA	TRUE	reported	5Ii5HD	0.0183	-1.6612021857923498	0.09634	63926	LOAD	TRUE	reported	2	TRUE	4.842629877050042e-4
rs9603608	C	A	C	A	-0.10436	0.0191	0.385219	0.3392	FALSE	FALSE	FALSE	5eRY7N	0.017857142857142818	-5.84416	7.6e-11	58284	RA	TRUE	reported	5Ii5HD	0.015	1.27333	0.203	63926	LOAD	TRUE	reported	2	TRUE	5.893052946559237e-4
rs9653442	T	C	T	C	-0.10536051565782628	-0.0097	0.531602	0.5368	FALSE	FALSE	FALSE	5eRY7N	0.015306122448979604	-6.883553689644645	3.6000000000000004e-12	58284	RA	TRUE	reported	5Ii5HD	0.0143	-0.6783216783216783	0.4965	63926	LOAD	TRUE	reported	2	TRUE	8.192946451597346e-4
